# Genetic and functional diversification of chemosensory pathway receptors in mosquito-borne filarial nematodes

**DOI:** 10.1101/683060

**Authors:** Nicolas J Wheeler, Zachary W Heimark, Paul M Airs, Alexis Mann, Lyric C Bartholomay, Mostafa Zamanian

## Abstract

Lymphatic filariasis (LF) afflicts over 60 million people worldwide and leads to severe pathological outcomes in chronic cases. The nematode parasites (Nematoda: Filarioidea) that cause LF require both arthropod (mosquito) intermediate hosts and mammalian definitive hosts for their propagation. The invasion and migration of filarial worms through host tissues are complex and critical to survival, yet little is known about the receptors and signaling pathways that mediate directed migration in these medically important species. In order to better understand the role of chemosensory signaling in filarial worm taxis, we employ comparative genomics, transcriptomics, reverse genetics, and chemical approaches to identify putative chemosensory receptor proteins and perturb chemotaxis phenotypes in filarial worms. We find that chemoreceptor family size is correlated with the presence of environmental (extra-host) stages in nematode life cycles, and that filarial worms contain a compact and highly-diverged chemoreceptor complement and lineage-specific ion channels that are predicted to operate downstream of chemoreceptor activation. In *Brugia malayi*, an etiological agent of LF, chemoreceptor expression patterns correspond to distinct parasite migration events across the life cycle. To interrogate the role of chemosensation in the migration of larval worms, arthropod infectious stage (microfilariae) and mammalian infectious stage (L3) *Brugia* parasites were incubated in nicotinamide, an agonist of the nematode transient receptor potential (TRP) channel OSM-9. Exposure of microfilariae to nicotinamide alters intra-mosquito migration while exposure of L3s reduces chemotaxis towards host-associated cues *in vitro*. Nicotinamide also potently modulates thermosensory responses in L3s, suggesting a polymodal sensory role for *Brugia osm-9*. Reverse genetic studies implicate both *Brugia osm-9* and the cyclic nucleotide-gated (CNG) channel subunit *tax-4* in larval chemotaxis towards host serum, and these ion channel subunits rescue sensory defects in *C. elegans osm-9* and *tax-4* knock-out strains. Together, these data reveal genetic and functional diversification of chemosensory signaling proteins in filarial worms, and encourage a more thorough investigation of clade and parasite-specific facets of nematode sensory receptor biology.
