## Supplementary material for "Genetic and functional diversification of chemosensory pathway receptors in mosquito-borne filarial nematodes": S1 Table

### Sheet: species_info
Species	Abbreviation	Clade	BioProject	Included in phylogeny
romanomermis_culicivorax	rcul	I	PRJEB1358	TRUE
trichuris_muris	tmur	I	PRJEB126	FALSE
trichinella_spiralis	tspi	I	PRJNA257433	TRUE
trichuris_suis	tsui	I	PRJNA179528	FALSE
syphacia_muris	smur	IIIa	PRJEB524	TRUE
ascaris_lumbricoides	alum	IIIb	PRJEB4950	FALSE
ascaris_suum	asuu	IIIb	PRJNA80881	TRUE
dracunculus_medinensis	dmed	IIIb	PRJEB500	FALSE
parascaris_univalens	puni	IIIb	PRJNA386823	FALSE
toxocara_canis	tcan	IIIb	PRJNA248777	TRUE
brugia_malayi	bmal	IIIc	PRJNA10729	TRUE
brugia_pahangi	bpah	IIIc	PRJEB497	FALSE
brugia_timori	btim	IIIc	PRJEB4663	FALSE
dirofilaria_immitis	dimm	IIIc	PRJEB1797	FALSE
loa_loa	lloa	IIIc	PRJNA60051	FALSE
litomosoides_sigmodontis	lsig	IIIc	PRJEB3075	FALSE
onchocerca_ochengi	ooch	IIIc	PRJEB1809	FALSE
onchocerca_volvulus	ovol	IIIc	PRJEB513	TRUE
thelazia_callipaeda	tcal	IIIc	PRJEB1205	FALSE
wuchereria_bancrofti	wban	IIIc	PRJNA275548	FALSE
rhabditophanes_kr3021	rkr3	IVa	PRJEB1297	TRUE
strongyloides_ratti	srat	IVa	PRJEB125	TRUE
strongyloides_stercoralis	sste	IVa	PRJEB528	FALSE
strongyloides_venezuelensis	sven	IVa	PRJEB530	FALSE
meloidogyne_hapla	mhap	IVb	PRJNA29083	TRUE
panagrellus_redivivus	pred	IVb	PRJNA186477	TRUE
steinernema_carpocapsae	scar	IVb	PRJNA202318	FALSE
haemonchus_contortus	hcon	Va	PRJNA205202	TRUE
heligmosomoides_polygyrus	hpol	Va	PRJEB15396	FALSE
nippostrongylus_brasiliensis	nbra	Va	PRJEB511	TRUE
angiostrongylus_cantonensis	acant	Vb	PRJEB493	TRUE
dictyocaulus_viviparus	dviv	Vb	PRJNA72587	TRUE
ancylostoma_caninum	acani	Vc	PRJNA72585	TRUE
ancylostoma_ceylanicum	acey	Vc	PRJNA231479	FALSE
ancylostoma_duodenale	aduo	Vc	PRJNA72581	FALSE
necator_americanus	name	Vc	PRJNA72135	TRUE
caenorhabditis_briggsae	cbri	Vo	PRJNA10731	FALSE
caenorhabditis_elegans	cele	Vo	PRJNA13758	TRUE
pristionchus_pacificus	ppac	Vo	PRJNA12644	TRUE
