## Supplementary material for "Genetic and functional diversification of chemosensory pathway receptors in mosquito-borne filarial nematodes": S2 Data

#NEXUS
[ID: 8061415926]
begin taxa;
	dimensions ntax=383;
	taxlabels
		acani-ANCCAN_01405
		acani-ANCCAN_05148
		acani-ANCCAN_08562
		acani-ANCCAN_11455
		acani-ANCCAN_11728
		acani-ANCCAN_12218
		acani-ANCCAN_16343
		acani-ANCCAN_16455
		acani-ANCCAN_16510
		acani-ANCCAN_17946
		acani-ANCCAN_19897
		acani-ANCCAN_20494
		acani-ANCCAN_20500
		acani-ANCCAN_10152
		acani-ANCCAN_24569
		acani-ANCCAN_08449
		acani-ANCCAN_21198
		acani-ANCCAN_28588
		acani-ANCCAN_19320
		acant-ACAC_0000168201-mRNA-1
		acant-ACAC_0000169501-mRNA-1
		acant-ACAC_0000194601-mRNA-1
		acant-ACAC_0000228501-mRNA-1
		acant-ACAC_0000266301-mRNA-1
		acant-ACAC_0000955801-mRNA-1
		acant-ACAC_0001025601-mRNA-1
		acant-ACAC_0001288601-mRNA-1
		acant-ACAC_0000803601-mRNA-1
		acant-ACAC_0000715201-mRNA-1
		acant-ACAC_0000769201-mRNA-1
		acant-ACAC_0000997601-mRNA-1
		acant-ACAC_0000209701-mRNA-1
		acant-ACAC_0000548001-mRNA-1
		acant-ACAC_0001032001-mRNA-1
		asuum-GS_08857
		asuum-GS_12354
		asuum-GS_12657
		asuum-GS_18525
		asuum-GS_18744
		asuum-GS_18765
		asuum-GS_22457
		asuum-GS_22862
		asuum-GS_03550
		asuum-GS_13974
		asuum-GS_02141
		asuum-GS_14778
		asuum-GS_13435
		asuum-GS_09981
		asuum-GS_19616
		asuum-GS_11848
		asuum-GS_03734
		asuum-GS_16708
		bmala-Bm1711
		bmala-Bm4357
		bmala-Bm5246a
		bmala-Bm5246b
		bmala-Bm5376
		bmala-Bm5691
		bmala-Bm7026
		bmala-Bm7481
		bmala-Bm8433a
		bmala-Bm8433b
		bmala-Bm13580
		bmala-Bm14098
		bmala-Bm5246c
		bmala-Bm4719
		bmala-Bm17636
		bpaha-BPAG_0000213301-mRNA-1
		bpaha-BPAG_0000247201-mRNA-1
		bpaha-BPAG_0000867701-mRNA-1
		bpaha-BPAG_0000938801-mRNA-1
		bpaha-BPAG_0001297001-mRNA-1
		bpaha-BPAG_0001305401-mRNA-1
		bpaha-BPAG_0000158401-mRNA-1
		bpaha-BPAG_0001444601-mRNA-1
		bpaha-BPAG_0000133501-mRNA-1
		bpaha-BPAG_0000568301-mRNA-1
		bpaha-BPAG_0001379501-mRNA-1
		bpaha-BPAG_0000561701-mRNA-1
		bpaha-BPAG_0000774001-mRNA-1
		bpaha-BPAG_0000729501-mRNA-1
		btimo-BTMF_0000967101-mRNA-1
		btimo-BTMF_0001054101-mRNA-1
		btimo-BTMF_0001093301-mRNA-1
		btimo-BTMF_0000241301-mRNA-1
		btimo-BTMF_0000326801-mRNA-1
		btimo-BTMF_0000948801-mRNA-1
		celeg-B0212.5
		celeg-C05C12.3
		celeg-C29E6.2a
		celeg-F28H7.10a
		celeg-F54D1.5
		celeg-K01A11.4a
		celeg-M05B5.6
		celeg-R06B10.4a
		celeg-R13A5.1a
		celeg-T01H8.5a
		celeg-T09A12.3a
		celeg-T10B10.7
		celeg-Y40C5A.2
		celeg-Y71A12B.4
		celeg-Y73F8A.1
		celeg-ZC21.2a
		celeg-ZK512.3
		dvivi-DICVIV_00821
		dvivi-DICVIV_01640
		dvivi-DICVIV_02989
		dvivi-DICVIV_03321
		dvivi-DICVIV_09833
		dvivi-DICVIV_12070
		dvivi-DICVIV_00249
		dvivi-DICVIV_00550
		dvivi-DICVIV_13062
		dvivi-DICVIV_12913
		dvivi-DICVIV_12231
		dvivi-DICVIV_04071
		dimmi-nDi.2.2.2.t00871
		dimmi-nDi.2.2.2.t02412
		dimmi-nDi.2.2.2.t03770
		dimmi-nDi.2.2.2.t05741
		dimmi-nDi.2.2.2.t07334
		dimmi-nDi.2.2.2.t07976
		dimmi-nDi.2.2.2.t09166
		dimmi-nDi.2.2.2.t06362
		dimmi-nDi.2.2.2.t10126
		dimmi-nDi.2.2.2.t11035
		dmedi-DME_0000215401-mRNA-1
		dmedi-DME_0000263601-mRNA-1
		dmedi-DME_0000575101-mRNA-1
		dmedi-DME_0000646901-mRNA-1
		dmedi-DME_0000837401-mRNA-1
		dmedi-DME_0000975001-mRNA-1
		dmedi-DME_0000413401-mRNA-1
		dmedi-DME_0000868301-mRNA-1
		dmedi-DME_0000764801-mRNA-1
		dmedi-DME_0000483201-mRNA-1
		dmedi-DME_0000329401-mRNA-1
		hcont-maker-C472191-augustus-gene-0.13-mRNA-1
		hcont-maker-scaffold10719-augustus-gene-0.8-mRNA-1
		hcont-maker-scaffold1471-snap-gene-0.17-mRNA-1
		hcont-maker-scaffold17769-snap-gene-0.31-mRNA-1
		hcont-maker-scaffold19504-snap-gene-0.10-mRNA-1
		hcont-maker-scaffold19582-augustus-gene-0.13-mRNA-1
		hcont-maker-scaffold19622-augustus-gene-0.16-mRNA-1
		hcont-maker-scaffold19692-snap-gene-0.14-mRNA-1
		hcont-maker-scaffold2193-snap-gene-0.9-mRNA-1
		hcont-maker-scaffold6084-snap-gene-0.25-mRNA-1
		hcont-maker-scaffold8089-snap-gene-0.27-mRNA-1
		hcont-augustus-scaffold8311-abinit-gene-0.1-mRNA-1
		hcont-maker-scaffold6993-snap-gene-0.7-mRNA-1
		hcont-maker-scaffold18680-snap-gene-0.7-mRNA-1
		hcont-augustus-scaffold16507-abinit-gene-0.1-mRNA-1
		hcont-maker-C466621-augustus-gene-0.5-mRNA-1
		hcont-maker-scaffold9045-augustus-gene-0.3-mRNA-2
		hcont-maker-scaffold4386-snap-gene-0.13-mRNA-1
		hcont-maker-scaffold16635-snap-gene-0.3-mRNA-1
		hcont-maker-C459675-snap-gene-0.3-mRNA-1
		hcont-maker-C436321-augustus-gene-0.1-mRNA-1
		hcont-snap-scaffold16777-abinit-gene-0.0-mRNA-1
		hcont-maker-scaffold16476-augustus-gene-0.8-mRNA-2
		hcont-maker-scaffold16476-augustus-gene-0.8-mRNA-1
		lsigm-nLs.2.1.2.t00587-RA
		lsigm-nLs.2.1.2.t01127-RA
		lsigm-nLs.2.1.2.t03802-RA
		lsigm-nLs.2.1.2.t03961-RA
		lsigm-nLs.2.1.2.t05991-RA
		lsigm-nLs.2.1.2.t06236-RA
		lsigm-nLs.2.1.2.t09705-RA
		lsigm-nLs.2.1.2.t01149-RA
		lsigm-nLs.2.1.2.t04587-RA
		lsigm-nLs.2.1.2.t09680-RA
		lsigm-nLs.2.1.2.t09639-RA
		lsigm-nLs.2.1.2.t08825-RA
		lloa-EFO17639.2
		lloa-EFO21762.2
		lloa-EFO22755.2
		lloa-EFO23499.1
		lloa-EFO26604.2
		lloa-EFO27540.1
		lloa-EJD74415.1
		lloa-EJD74757.1
		lloa-EJD75278.1
		lloa-EFO20786.2
		mhapl-MhA1_Contig1556.frz3.fgene4
		mhapl-MhA1_Contig208.frz3.fgene3
		mhapl-MhA1_Contig512.frz3.gene20
		mhapl-MhA1_Contig81.frz3.gene14
		mhapl-MhA1_Contig982.frz3.gene19
		mhapl-MhA1_Contig595.frz3.gene1
		mhapl-MhA1_Contig624.frz3.gene14
		namer-NECAME_01629
		namer-NECAME_01725
		namer-NECAME_04346
		namer-NECAME_15371
		namer-NECAME_03850
		namer-NECAME_09456
		namer-NECAME_17149
		namer-NECAME_15723
		namer-NECAME_04647
		namer-NECAME_16503
		namer-NECAME_13245
		namer-NECAME_09121
		nbras-NBR_0000034201-mRNA-1
		nbras-NBR_0000108301-mRNA-1
		nbras-NBR_0001061901-mRNA-1
		nbras-NBR_0001214501-mRNA-1
		nbras-NBR_0001226801-mRNA-1
		nbras-NBR_0001295401-mRNA-1
		nbras-NBR_0001348201-mRNA-1
		nbras-NBR_0001376601-mRNA-1
		nbras-NBR_0001714601-mRNA-1
		nbras-NBR_0001887101-mRNA-1
		nbras-NBR_0001922101-mRNA-1
		nbras-NBR_0002005501-mRNA-1
		nbras-NBR_0000867901-mRNA-1
		nbras-NBR_0000107001-mRNA-1
		nbras-NBR_0000569001-mRNA-1
		nbras-NBR_0001689301-mRNA-1
		nbras-NBR_0000241801-mRNA-1
		nbras-NBR_0001602001-mRNA-1
		nbras-NBR_0000244301-mRNA-1
		nbras-NBR_0000265601-mRNA-1
		ooche-nOo.2.0.1.t01010-RA
		ooche-nOo.2.0.1.t05068-RA
		ooche-nOo.2.0.1.t06157-RA
		ooche-nOo.2.0.1.t06295-RA
		ooche-nOo.2.0.1.t00638-RA
		ooche-nOo.2.0.1.t09753-RA
		ooche-nOo.2.0.1.t03331-RA
		ooche-nOo.2.0.1.t12480-RA
		ooche-nOo.2.0.1.t12821-RA
		ovolv-OVOC11041
		ovolv-OVOC11946
		ovolv-OVOC1481
		ovolv-OVOC4619
		ovolv-OVOC6101a
		ovolv-OVOC6101b
		ovolv-OVOC6509a
		ovolv-OVOC8023
		ovolv-OVOC9127
		ovolv-OVOC921
		ovolv-OVOC1478
		ovolv-OVOC11843
		ovolv-OVOC11945
		ovolv-OVOC5990
		rkr30-RSKR_0000252400.1
		rkr30-RSKR_0000356800.1
		rkr30-RSKR_0000584000.1
		rkr30-RSKR_0000602400.1
		rkr30-RSKR_0000693600.1
		rkr30-RSKR_0000721500.1
		rkr30-RSKR_0000744600.1
		rkr30-RSKR_0000760900.1
		rkr30-RSKR_0000921300.1
		rkr30-RSKR_0000634800.1
		rkr30-RSKR_0001053400.1
		rkr30-RSKR_0000722800.1
		rkr30-RSKR_0000423200.1
		rculi-nRc.2.0.1.t19552-RA
		rculi-nRc.2.0.1.t24800-RA
		rculi-nRc.2.0.1.t35746-RA
		rculi-nRc.2.0.1.t17338-RA
		rculi-nRc.2.0.1.t13239-RA
		rculi-nRc.2.0.1.t33801-RA
		rculi-nRc.2.0.1.t28883-RA
		rculi-nRc.2.0.1.t00091-RA
		rculi-nRc.2.0.1.t35755-RA
		rculi-nRc.2.0.1.t30850-RA
		rculi-nRc.2.0.1.t38232-RA
		rculi-nRc.2.0.1.t02299-RA
		rculi-nRc.2.0.1.t05408-RA
		rculi-nRc.2.0.1.t39217-RA
		sratt-SRAE_1000183400
		sratt-SRAE_2000029100
		sratt-SRAE_2000066600
		sratt-SRAE_2000104000
		sratt-SRAE_2000231000
		sratt-SRAE_2000240500
		sratt-SRAE_2000254600
		sratt-SRAE_2000449700
		sratt-SRAE_2000451200
		sratt-SRAE_2000468200
		sratt-SRAE_2000528500
		sratt-SRAE_X000022800
		sratt-SRAE_X000099300
		sratt-SRAE_X000157600
		sratt-SRAE_X000182600
		sratt-SRAE_1000261600
		sratt-SRAE_1000278600
		sratt-SRAE_1000276800
		sratt-SRAE_1000305400
		smuri-SMUV_0000102901-mRNA-1
		smuri-SMUV_0000276601-mRNA-1
		smuri-SMUV_0000292101-mRNA-1
		smuri-SMUV_0000670601-mRNA-1
		smuri-SMUV_0000837701-mRNA-1
		smuri-SMUV_0000982201-mRNA-1
		smuri-SMUV_0001023901-mRNA-1
		smuri-SMUV_0000441101-mRNA-1
		smuri-SMUV_0000839301-mRNA-1
		smuri-SMUV_0000755801-mRNA-1
		smuri-SMUV_0000956101-mRNA-1
		smuri-SMUV_0000697801-mRNA-1
		tcall-TCLT_0000007801-mRNA-1
		tcall-TCLT_0000061901-mRNA-1
		tcall-TCLT_0000253401-mRNA-1
		tcall-TCLT_0000451901-mRNA-1
		tcall-TCLT_0000781501-mRNA-1
		tcall-TCLT_0000930001-mRNA-1
		tcall-TCLT_0001007401-mRNA-1
		tcall-TCLT_0000528701-mRNA-1
		tcall-TCLT_0000405801-mRNA-1
		tcall-TCLT_0000584801-mRNA-1
		tcall-TCLT_0000965201-mRNA-1
		tcani-Tcan_02694.1
		tcani-Tcan_06668.1
		tcani-Tcan_07721.1
		tcani-Tcan_10753.1
		tcani-Tcan_10841.1
		tcani-Tcan_11139.1
		tcani-Tcan_12597.1
		tcani-Tcan_15013.1
		tcani-Tcan_15065.1
		tcani-Tcan_18088.1
		tcani-Tcan_16539.1
		tcani-Tcan_12209.1
		tcani-Tcan_06282.1
		tcani-Tcan_05101.1
		tcani-Tcan_12000.1
		tcani-Tcan_12305.1
		tcani-Tcan_13649.1
		tspir-T01_10553.1
		tspir-T01_12420.1
		tspir-T01_15979.1
		tspir-T01_6834.1
		tspir-T01_7505.1
		tspir-T01_7505.2
		tspir-T01_8498.1
		tspir-T01_8823.2
		tspir-T01_8823.1
		tspir-T01_2388.1
		tspir-T01_2388.2
		tspir-T01_2388.3
		tspir-T01_4.1
		tspir-T01_2778.1
		tmuri-TMUE_s0017004100
		tmuri-TMUE_s0027001600
		tmuri-TMUE_s0054003700
		tmuri-TMUE_s0077003300
		tmuri-TMUE_s0086001800
		tmuri-TMUE_s0122002000
		tmuri-TMUE_s0029006600
		tmuri-TMUE_s0274000300
		tmuri-TMUE_s0024006000
		tmuri-TMUE_s0043001200
		tmuri-TMUE_s0031006400
		wbanc-maker-PairedContig_1260-snap-gene-3.17-mRNA-1
		wbanc-maker-PairedContig_1794-snap-gene-2.21-mRNA-1
		wbanc-maker-PairedContig_2085-snap-gene-0.4-mRNA-1
		wbanc-maker-PairedContig_3369-snap-gene-0.4-mRNA-1
		wbanc-maker-PairedContig_4176-snap-gene-1.16-mRNA-1
		wbanc-maker-PairedContig_5360-snap-gene-2.15-mRNA-1
		wbanc-maker-PairedContig_929-snap-gene-0.16-mRNA-1
		wbanc-maker-PairedContig_4667-snap-gene-0.1-mRNA-1
		wbanc-maker-PairedContig_104-snap-gene-1.20-mRNA-1
		wbanc-snap_masked-PairedContig_1626-processed-gene-0.1-mRNA-1
		celeg-TRPA-1
		celeg-TRPA-2
		celeg-PKD-2
		celeg-CED-11
		celeg-GON-2
		celeg-GTL-2
		celeg-GTL-1
		celeg-TRP-1
		celeg-TRP-2
		celeg-SPE-41
		celeg-CUP-5
		celeg-OSM-9
		celeg-OCR-1
		celeg-OCR-2
		celeg-OCR-3
		celeg-OCR-4
		celeg-TRP-4
		;
end;
begin trees;
	translate
		1	acani-ANCCAN_01405,
		2	acani-ANCCAN_05148,
		3	acani-ANCCAN_08562,
		4	acani-ANCCAN_11455,
		5	acani-ANCCAN_11728,
		6	acani-ANCCAN_12218,
		7	acani-ANCCAN_16343,
		8	acani-ANCCAN_16455,
		9	acani-ANCCAN_16510,
		10	acani-ANCCAN_17946,
		11	acani-ANCCAN_19897,
		12	acani-ANCCAN_20494,
		13	acani-ANCCAN_20500,
		14	acani-ANCCAN_10152,
		15	acani-ANCCAN_24569,
		16	acani-ANCCAN_08449,
		17	acani-ANCCAN_21198,
		18	acani-ANCCAN_28588,
		19	acani-ANCCAN_19320,
		20	acant-ACAC_0000168201-mRNA-1,
		21	acant-ACAC_0000169501-mRNA-1,
		22	acant-ACAC_0000194601-mRNA-1,
		23	acant-ACAC_0000228501-mRNA-1,
		24	acant-ACAC_0000266301-mRNA-1,
		25	acant-ACAC_0000955801-mRNA-1,
		26	acant-ACAC_0001025601-mRNA-1,
		27	acant-ACAC_0001288601-mRNA-1,
		28	acant-ACAC_0000803601-mRNA-1,
		29	acant-ACAC_0000715201-mRNA-1,
		30	acant-ACAC_0000769201-mRNA-1,
		31	acant-ACAC_0000997601-mRNA-1,
		32	acant-ACAC_0000209701-mRNA-1,
		33	acant-ACAC_0000548001-mRNA-1,
		34	acant-ACAC_0001032001-mRNA-1,
		35	asuum-GS_08857,
		36	asuum-GS_12354,
		37	asuum-GS_12657,
		38	asuum-GS_18525,
		39	asuum-GS_18744,
		40	asuum-GS_18765,
		41	asuum-GS_22457,
		42	asuum-GS_22862,
		43	asuum-GS_03550,
		44	asuum-GS_13974,
		45	asuum-GS_02141,
		46	asuum-GS_14778,
		47	asuum-GS_13435,
		48	asuum-GS_09981,
		49	asuum-GS_19616,
		50	asuum-GS_11848,
		51	asuum-GS_03734,
		52	asuum-GS_16708,
		53	bmala-Bm1711,
		54	bmala-Bm4357,
		55	bmala-Bm5246a,
		56	bmala-Bm5246b,
		57	bmala-Bm5376,
		58	bmala-Bm5691,
		59	bmala-Bm7026,
		60	bmala-Bm7481,
		61	bmala-Bm8433a,
		62	bmala-Bm8433b,
		63	bmala-Bm13580,
		64	bmala-Bm14098,
		65	bmala-Bm5246c,
		66	bmala-Bm4719,
		67	bmala-Bm17636,
		68	bpaha-BPAG_0000213301-mRNA-1,
		69	bpaha-BPAG_0000247201-mRNA-1,
		70	bpaha-BPAG_0000867701-mRNA-1,
		71	bpaha-BPAG_0000938801-mRNA-1,
		72	bpaha-BPAG_0001297001-mRNA-1,
		73	bpaha-BPAG_0001305401-mRNA-1,
		74	bpaha-BPAG_0000158401-mRNA-1,
		75	bpaha-BPAG_0001444601-mRNA-1,
		76	bpaha-BPAG_0000133501-mRNA-1,
		77	bpaha-BPAG_0000568301-mRNA-1,
		78	bpaha-BPAG_0001379501-mRNA-1,
		79	bpaha-BPAG_0000561701-mRNA-1,
		80	bpaha-BPAG_0000774001-mRNA-1,
		81	bpaha-BPAG_0000729501-mRNA-1,
		82	btimo-BTMF_0000967101-mRNA-1,
		83	btimo-BTMF_0001054101-mRNA-1,
		84	btimo-BTMF_0001093301-mRNA-1,
		85	btimo-BTMF_0000241301-mRNA-1,
		86	btimo-BTMF_0000326801-mRNA-1,
		87	btimo-BTMF_0000948801-mRNA-1,
		88	celeg-B0212.5,
		89	celeg-C05C12.3,
		90	celeg-C29E6.2a,
		91	celeg-F28H7.10a,
		92	celeg-F54D1.5,
		93	celeg-K01A11.4a,
		94	celeg-M05B5.6,
		95	celeg-R06B10.4a,
		96	celeg-R13A5.1a,
		97	celeg-T01H8.5a,
		98	celeg-T09A12.3a,
		99	celeg-T10B10.7,
		100	celeg-Y40C5A.2,
		101	celeg-Y71A12B.4,
		102	celeg-Y73F8A.1,
		103	celeg-ZC21.2a,
		104	celeg-ZK512.3,
		105	dvivi-DICVIV_00821,
		106	dvivi-DICVIV_01640,
		107	dvivi-DICVIV_02989,
		108	dvivi-DICVIV_03321,
		109	dvivi-DICVIV_09833,
		110	dvivi-DICVIV_12070,
		111	dvivi-DICVIV_00249,
		112	dvivi-DICVIV_00550,
		113	dvivi-DICVIV_13062,
		114	dvivi-DICVIV_12913,
		115	dvivi-DICVIV_12231,
		116	dvivi-DICVIV_04071,
		117	dimmi-nDi.2.2.2.t00871,
		118	dimmi-nDi.2.2.2.t02412,
		119	dimmi-nDi.2.2.2.t03770,
		120	dimmi-nDi.2.2.2.t05741,
		121	dimmi-nDi.2.2.2.t07334,
		122	dimmi-nDi.2.2.2.t07976,
		123	dimmi-nDi.2.2.2.t09166,
		124	dimmi-nDi.2.2.2.t06362,
		125	dimmi-nDi.2.2.2.t10126,
		126	dimmi-nDi.2.2.2.t11035,
		127	dmedi-DME_0000215401-mRNA-1,
		128	dmedi-DME_0000263601-mRNA-1,
		129	dmedi-DME_0000575101-mRNA-1,
		130	dmedi-DME_0000646901-mRNA-1,
		131	dmedi-DME_0000837401-mRNA-1,
		132	dmedi-DME_0000975001-mRNA-1,
		133	dmedi-DME_0000413401-mRNA-1,
		134	dmedi-DME_0000868301-mRNA-1,
		135	dmedi-DME_0000764801-mRNA-1,
		136	dmedi-DME_0000483201-mRNA-1,
		137	dmedi-DME_0000329401-mRNA-1,
		138	hcont-maker-C472191-augustus-gene-0.13-mRNA-1,
		139	hcont-maker-scaffold10719-augustus-gene-0.8-mRNA-1,
		140	hcont-maker-scaffold1471-snap-gene-0.17-mRNA-1,
		141	hcont-maker-scaffold17769-snap-gene-0.31-mRNA-1,
		142	hcont-maker-scaffold19504-snap-gene-0.10-mRNA-1,
		143	hcont-maker-scaffold19582-augustus-gene-0.13-mRNA-1,
		144	hcont-maker-scaffold19622-augustus-gene-0.16-mRNA-1,
		145	hcont-maker-scaffold19692-snap-gene-0.14-mRNA-1,
		146	hcont-maker-scaffold2193-snap-gene-0.9-mRNA-1,
		147	hcont-maker-scaffold6084-snap-gene-0.25-mRNA-1,
		148	hcont-maker-scaffold8089-snap-gene-0.27-mRNA-1,
		149	hcont-augustus-scaffold8311-abinit-gene-0.1-mRNA-1,
		150	hcont-maker-scaffold6993-snap-gene-0.7-mRNA-1,
		151	hcont-maker-scaffold18680-snap-gene-0.7-mRNA-1,
		152	hcont-augustus-scaffold16507-abinit-gene-0.1-mRNA-1,
		153	hcont-maker-C466621-augustus-gene-0.5-mRNA-1,
		154	hcont-maker-scaffold9045-augustus-gene-0.3-mRNA-2,
		155	hcont-maker-scaffold4386-snap-gene-0.13-mRNA-1,
		156	hcont-maker-scaffold16635-snap-gene-0.3-mRNA-1,
		157	hcont-maker-C459675-snap-gene-0.3-mRNA-1,
		158	hcont-maker-C436321-augustus-gene-0.1-mRNA-1,
		159	hcont-snap-scaffold16777-abinit-gene-0.0-mRNA-1,
		160	hcont-maker-scaffold16476-augustus-gene-0.8-mRNA-2,
		161	hcont-maker-scaffold16476-augustus-gene-0.8-mRNA-1,
		162	lsigm-nLs.2.1.2.t00587-RA,
		163	lsigm-nLs.2.1.2.t01127-RA,
		164	lsigm-nLs.2.1.2.t03802-RA,
		165	lsigm-nLs.2.1.2.t03961-RA,
		166	lsigm-nLs.2.1.2.t05991-RA,
		167	lsigm-nLs.2.1.2.t06236-RA,
		168	lsigm-nLs.2.1.2.t09705-RA,
		169	lsigm-nLs.2.1.2.t01149-RA,
		170	lsigm-nLs.2.1.2.t04587-RA,
		171	lsigm-nLs.2.1.2.t09680-RA,
		172	lsigm-nLs.2.1.2.t09639-RA,
		173	lsigm-nLs.2.1.2.t08825-RA,
		174	lloa-EFO17639.2,
		175	lloa-EFO21762.2,
		176	lloa-EFO22755.2,
		177	lloa-EFO23499.1,
		178	lloa-EFO26604.2,
		179	lloa-EFO27540.1,
		180	lloa-EJD74415.1,
		181	lloa-EJD74757.1,
		182	lloa-EJD75278.1,
		183	lloa-EFO20786.2,
		184	mhapl-MhA1_Contig1556.frz3.fgene4,
		185	mhapl-MhA1_Contig208.frz3.fgene3,
		186	mhapl-MhA1_Contig512.frz3.gene20,
		187	mhapl-MhA1_Contig81.frz3.gene14,
		188	mhapl-MhA1_Contig982.frz3.gene19,
		189	mhapl-MhA1_Contig595.frz3.gene1,
		190	mhapl-MhA1_Contig624.frz3.gene14,
		191	namer-NECAME_01629,
		192	namer-NECAME_01725,
		193	namer-NECAME_04346,
		194	namer-NECAME_15371,
		195	namer-NECAME_03850,
		196	namer-NECAME_09456,
		197	namer-NECAME_17149,
		198	namer-NECAME_15723,
		199	namer-NECAME_04647,
		200	namer-NECAME_16503,
		201	namer-NECAME_13245,
		202	namer-NECAME_09121,
		203	nbras-NBR_0000034201-mRNA-1,
		204	nbras-NBR_0000108301-mRNA-1,
		205	nbras-NBR_0001061901-mRNA-1,
		206	nbras-NBR_0001214501-mRNA-1,
		207	nbras-NBR_0001226801-mRNA-1,
		208	nbras-NBR_0001295401-mRNA-1,
		209	nbras-NBR_0001348201-mRNA-1,
		210	nbras-NBR_0001376601-mRNA-1,
		211	nbras-NBR_0001714601-mRNA-1,
		212	nbras-NBR_0001887101-mRNA-1,
		213	nbras-NBR_0001922101-mRNA-1,
		214	nbras-NBR_0002005501-mRNA-1,
		215	nbras-NBR_0000867901-mRNA-1,
		216	nbras-NBR_0000107001-mRNA-1,
		217	nbras-NBR_0000569001-mRNA-1,
		218	nbras-NBR_0001689301-mRNA-1,
		219	nbras-NBR_0000241801-mRNA-1,
		220	nbras-NBR_0001602001-mRNA-1,
		221	nbras-NBR_0000244301-mRNA-1,
		222	nbras-NBR_0000265601-mRNA-1,
		223	ooche-nOo.2.0.1.t01010-RA,
		224	ooche-nOo.2.0.1.t05068-RA,
		225	ooche-nOo.2.0.1.t06157-RA,
		226	ooche-nOo.2.0.1.t06295-RA,
		227	ooche-nOo.2.0.1.t00638-RA,
		228	ooche-nOo.2.0.1.t09753-RA,
		229	ooche-nOo.2.0.1.t03331-RA,
		230	ooche-nOo.2.0.1.t12480-RA,
		231	ooche-nOo.2.0.1.t12821-RA,
		232	ovolv-OVOC11041,
		233	ovolv-OVOC11946,
		234	ovolv-OVOC1481,
		235	ovolv-OVOC4619,
		236	ovolv-OVOC6101a,
		237	ovolv-OVOC6101b,
		238	ovolv-OVOC6509a,
		239	ovolv-OVOC8023,
		240	ovolv-OVOC9127,
		241	ovolv-OVOC921,
		242	ovolv-OVOC1478,
		243	ovolv-OVOC11843,
		244	ovolv-OVOC11945,
		245	ovolv-OVOC5990,
		246	rkr30-RSKR_0000252400.1,
		247	rkr30-RSKR_0000356800.1,
		248	rkr30-RSKR_0000584000.1,
		249	rkr30-RSKR_0000602400.1,
		250	rkr30-RSKR_0000693600.1,
		251	rkr30-RSKR_0000721500.1,
		252	rkr30-RSKR_0000744600.1,
		253	rkr30-RSKR_0000760900.1,
		254	rkr30-RSKR_0000921300.1,
		255	rkr30-RSKR_0000634800.1,
		256	rkr30-RSKR_0001053400.1,
		257	rkr30-RSKR_0000722800.1,
		258	rkr30-RSKR_0000423200.1,
		259	rculi-nRc.2.0.1.t19552-RA,
		260	rculi-nRc.2.0.1.t24800-RA,
		261	rculi-nRc.2.0.1.t35746-RA,
		262	rculi-nRc.2.0.1.t17338-RA,
		263	rculi-nRc.2.0.1.t13239-RA,
		264	rculi-nRc.2.0.1.t33801-RA,
		265	rculi-nRc.2.0.1.t28883-RA,
		266	rculi-nRc.2.0.1.t00091-RA,
		267	rculi-nRc.2.0.1.t35755-RA,
		268	rculi-nRc.2.0.1.t30850-RA,
		269	rculi-nRc.2.0.1.t38232-RA,
		270	rculi-nRc.2.0.1.t02299-RA,
		271	rculi-nRc.2.0.1.t05408-RA,
		272	rculi-nRc.2.0.1.t39217-RA,
		273	sratt-SRAE_1000183400,
		274	sratt-SRAE_2000029100,
		275	sratt-SRAE_2000066600,
		276	sratt-SRAE_2000104000,
		277	sratt-SRAE_2000231000,
		278	sratt-SRAE_2000240500,
		279	sratt-SRAE_2000254600,
		280	sratt-SRAE_2000449700,
		281	sratt-SRAE_2000451200,
		282	sratt-SRAE_2000468200,
		283	sratt-SRAE_2000528500,
		284	sratt-SRAE_X000022800,
		285	sratt-SRAE_X000099300,
		286	sratt-SRAE_X000157600,
		287	sratt-SRAE_X000182600,
		288	sratt-SRAE_1000261600,
		289	sratt-SRAE_1000278600,
		290	sratt-SRAE_1000276800,
		291	sratt-SRAE_1000305400,
		292	smuri-SMUV_0000102901-mRNA-1,
		293	smuri-SMUV_0000276601-mRNA-1,
		294	smuri-SMUV_0000292101-mRNA-1,
		295	smuri-SMUV_0000670601-mRNA-1,
		296	smuri-SMUV_0000837701-mRNA-1,
		297	smuri-SMUV_0000982201-mRNA-1,
		298	smuri-SMUV_0001023901-mRNA-1,
		299	smuri-SMUV_0000441101-mRNA-1,
		300	smuri-SMUV_0000839301-mRNA-1,
		301	smuri-SMUV_0000755801-mRNA-1,
		302	smuri-SMUV_0000956101-mRNA-1,
		303	smuri-SMUV_0000697801-mRNA-1,
		304	tcall-TCLT_0000007801-mRNA-1,
		305	tcall-TCLT_0000061901-mRNA-1,
		306	tcall-TCLT_0000253401-mRNA-1,
		307	tcall-TCLT_0000451901-mRNA-1,
		308	tcall-TCLT_0000781501-mRNA-1,
		309	tcall-TCLT_0000930001-mRNA-1,
		310	tcall-TCLT_0001007401-mRNA-1,
		311	tcall-TCLT_0000528701-mRNA-1,
		312	tcall-TCLT_0000405801-mRNA-1,
		313	tcall-TCLT_0000584801-mRNA-1,
		314	tcall-TCLT_0000965201-mRNA-1,
		315	tcani-Tcan_02694.1,
		316	tcani-Tcan_06668.1,
		317	tcani-Tcan_07721.1,
		318	tcani-Tcan_10753.1,
		319	tcani-Tcan_10841.1,
		320	tcani-Tcan_11139.1,
		321	tcani-Tcan_12597.1,
		322	tcani-Tcan_15013.1,
		323	tcani-Tcan_15065.1,
		324	tcani-Tcan_18088.1,
		325	tcani-Tcan_16539.1,
		326	tcani-Tcan_12209.1,
		327	tcani-Tcan_06282.1,
		328	tcani-Tcan_05101.1,
		329	tcani-Tcan_12000.1,
		330	tcani-Tcan_12305.1,
		331	tcani-Tcan_13649.1,
		332	tspir-T01_10553.1,
		333	tspir-T01_12420.1,
		334	tspir-T01_15979.1,
		335	tspir-T01_6834.1,
		336	tspir-T01_7505.1,
		337	tspir-T01_7505.2,
		338	tspir-T01_8498.1,
		339	tspir-T01_8823.2,
		340	tspir-T01_8823.1,
		341	tspir-T01_2388.1,
		342	tspir-T01_2388.2,
		343	tspir-T01_2388.3,
		344	tspir-T01_4.1,
		345	tspir-T01_2778.1,
		346	tmuri-TMUE_s0017004100,
		347	tmuri-TMUE_s0027001600,
		348	tmuri-TMUE_s0054003700,
		349	tmuri-TMUE_s0077003300,
		350	tmuri-TMUE_s0086001800,
		351	tmuri-TMUE_s0122002000,
		352	tmuri-TMUE_s0029006600,
		353	tmuri-TMUE_s0274000300,
		354	tmuri-TMUE_s0024006000,
		355	tmuri-TMUE_s0043001200,
		356	tmuri-TMUE_s0031006400,
		357	wbanc-maker-PairedContig_1260-snap-gene-3.17-mRNA-1,
		358	wbanc-maker-PairedContig_1794-snap-gene-2.21-mRNA-1,
		359	wbanc-maker-PairedContig_2085-snap-gene-0.4-mRNA-1,
		360	wbanc-maker-PairedContig_3369-snap-gene-0.4-mRNA-1,
		361	wbanc-maker-PairedContig_4176-snap-gene-1.16-mRNA-1,
		362	wbanc-maker-PairedContig_5360-snap-gene-2.15-mRNA-1,
		363	wbanc-maker-PairedContig_929-snap-gene-0.16-mRNA-1,
		364	wbanc-maker-PairedContig_4667-snap-gene-0.1-mRNA-1,
		365	wbanc-maker-PairedContig_104-snap-gene-1.20-mRNA-1,
		366	wbanc-snap_masked-PairedContig_1626-processed-gene-0.1-mRNA-1,
		367	celeg-TRPA-1,
		368	celeg-TRPA-2,
		369	celeg-PKD-2,
		370	celeg-CED-11,
		371	celeg-GON-2,
		372	celeg-GTL-2,
		373	celeg-GTL-1,
		374	celeg-TRP-1,
		375	celeg-TRP-2,
		376	celeg-SPE-41,
		377	celeg-CUP-5,
		378	celeg-OSM-9,
		379	celeg-OCR-1,
		380	celeg-OCR-2,
		381	celeg-OCR-3,
		382	celeg-OCR-4,
		383	celeg-TRP-4
		;
[Note: This tree contains information on the topology,
branch lengths (if present), and the probability
of the partition indicated by the branch.]
tree con_all_compat = (1:8.452057e-02,((((((((((((((((((((((((2:6.216357e-02,152:2.021617e-01)0.498:1.795257e-02,200:6.961414e-02)0.785:6.888813e-02,((34:6.854214e-01,215:8.362981e-02)0.386:4.200030e-02,(216:1.151639e-01,221:1.370297e-02)0.993:1.134154e-01)0.574:4.318221e-02)0.841:1.520485e-01,(102:3.883074e-03,369:4.001596e-03)1.000:2.927599e-01)0.841:2.458222e-01,(((48:9.307577e-02,330:8.280375…
[Note: This tree contains information only on the topology
and branch lengths (median of the posterior probability density).]
tree con_all_compat = (1:8.452057e-02,((((((((((((((((((((((((2:6.216357e-02,152:2.021617e-01):1.795257e-02,200:6.961414e-02):6.888813e-02,((34:6.854214e-01,215:8.362981e-02):4.200030e-02,(216:1.151639e-01,221:1.370297e-02):1.134154e-01):4.318221e-02):1.520485e-01,(102:3.883074e-03,369:4.001596e-03):2.927599e-01):2.458222e-01,(((48:9.307577e-02,330:8.280375e-02):1.668498e-01,300:2.486273e-01):1.1…
end;
