## Supplementary material for "Genetic and functional diversification of chemosensory pathway receptors in mosquito-borne filarial nematodes": S2 File

### Sheet: Sheet1
Species	Figure 1C Category	Category justification and life cycle description
S. ratti	Facultative	Rhabditiform larvae passed feces undergo direct development into filariform larvae or into free-living adults; free-living females lay embryonated eggs; rhabiditform larvae hatch and developt to filariform larvae; filariform larvae penetrate skin of hosts and develop to adults in the small intestine
S. stercoralis	Facultative	Rhabditiform larvae passed feces undergo direct development into filariform larvae or into free-living adults; free-living females lay embryonated eggs; rhabiditform larvae hatch and developt to filariform larvae; filariform larvae penetrate skin of hosts and develop to adults in the small intestine
S. venezuelensis	Facultative	Rhabditiform larvae passed feces undergo direct development into filariform larvae or into free-living adults; free-living females lay embryonated eggs; rhabiditform larvae hatch and developt to filariform larvae; filariform larvae penetrate skin of hosts and develop to adults in the small intestine
C. briggsae	Free-Living	Entirely free-living
C. elegans	Free-Living	Entirely free-living
P. pacificus	Free-Living	Entirely free-living
P. redivivus	Free-Living	Entirely free-living
R. kr3021	Free-Living	Entirely free-living
T. spiralis	Host-Contained	Adults invade the mucosa of the intestinal wall; females lay larvae that invade and encyst intestinal muscle; encysted larvae hatch when consumed and exposed to low pH
A. lumbricoides	Ingested Egg	Adults live in the intestine; females lay eggs that are shed in feces; embryonated eggs are ingested and hatch; larvae penetrate duodenum and enter the blood ciculartory system; larvae move by circulation to lungs, burst through alveoli, and are coughed up and swalled back to the intestine
A. suum	Ingested Egg	Adults live in the intestine; females lay eggs that are shed in feces; embryonated eggs are ingested and hatch; larvae penetrate duodenum and enter the blood ciculartory system; larvae move by circulation to lungs, burst through alveoli, and are coughed up and swalled back to the intestine
P. univalens	Ingested Egg	Adults live in the intestine; females lay eggs that are shed in feces; embryonated eggs are ingested and hatch; larvae penetrate duodenum and enter the blood ciculartory system; larvae move by circulation to lungs, burst through alveoli, and are coughed up and swalled back to the intestine
S. muris	Ingested Egg	Females deposit eggs perianally; eggs are ingested into small intestine where larvae hatch; larvae migrate to the cecum and become sexually mature
T. canis	Ingested Egg	Eggs are shed in feces and embryonate to L3; eggs hatch after ingestion and larvae penetrate the gut; larvae migrate to lungs and are coughed up and swallowed to small intestine; larvae can arrest and are reactivated in gestational female hosts; larvae cross placenta or can infect through a transmammary route
T. muris	Ingested Egg	Eggs are shed in feces; embryonated eggs are ingested; larvae hatch in cecum; larvae burrow through epithelium and adults embed in gut wall
T. suis	Ingested Egg	Eggs are shed in feces; embryonated eggs are ingested; larvae hatch in cecum; larvae burrow through epithelium and adults embed in gut wall
D. viviparus	Ingested Larvae	Adults reside in lungs and females lay eggs; eggs are coughed up, swallowed, and hatch in the intestine; L1s are passed in feces and develop to L3s; L3s are ingested and migrate to the lungs
H. contortus	Ingested Larvae	Adults reside in the intestine; eggs pass in feces; eggs hatch in the environment and develop to L3s; infective L3s migrate up blades of grass and are ingested
H. polygyrus	Ingested Larvae	Adults reside in the intestinal lumen; eggs are passed in feces; L1s hatch in environment; L2 feed on bacteria and molt to non-feeding sheathed L3s; infective L3s are ingested and exsheath in intestine; invade intestine and encyst in intestinal muscle
M. hapla	Plant-Parasitic	Females lay eggs into the soil outside of the plant root;, J2s hatch in warm temperature and invade roots; mature males leave the roots while females remain and feed
A. caninum	Skin-Penetrating	Adults reside in the small intestin; eggs are passed in feces; rhabditiform larvae hatch and molt to filariform infective L3s; larae penetrate skin and are carried by blood to lungs, burst through alveoli, are coughed up and swallowed to small intestine
A. ceylanicum	Skin-Penetrating	Adults reside in the small intestine; eggs are passed in feces; rhabditiform larvae hatch and molt to filariform infective L3s; larae penetrate skin and are carried by blood to lungs, burst through alveoli, are coughed up and swallowed to small intestine
A. duodenale	Skin-Penetrating	Adults reside in the small intestine; eggs are passed in feces; rhabditiform larvae hatch and molt to filariform infective L3s; larae penetrate skin and are carried by blood to lungs, burst through alveoli, are coughed up and swallowed to small intestine
D. medinensis	Skin-Penetrating	Gravid females live near the skin and subcutaneous tissue; females emerge in water through a burst blister and release larave; aqautic copepods ingest larvae; definitive host ingests infected copepods; larvae penetrate the stomach and enter the abdominal cavity; larvae mature to adults and mate
N. americanus	Skin-Penetrating	Adults reside in the intestinal lumen; embryonated egg are passed in feces; rhabditiform larva hatch; larvae develop to filariform L3s; L3s penetrate skin and are carried by blood to lungs, burst through alveoli, are coughed up and swallowed to small intestine
N. brasiliensis	Skin-Penetrating	Adults reside in the intestinal lumen; embryonated egg are passed in feces; rhabditiform larva hatch; larvae develop to filariform L3s; L3s penetrate skin and are carried by blood to lungs, burst through alveoli, are coughed up and swallowed to small intestine
R. culicivorax	Skin-Penetrating	Adults live in the environment and females lay eggs; L1s hatch and molt to infective L2s; L2s swim in water to seek an intermediate host (invertebrates, insects); L2s attach to the host and uses stylet to penetrate cucticle and enter the body cavity; L2s molt to post-parasitic stage, rupture the host cuticle and emerge; post-parasitic stage larvae enter the environment, burrows into soil, and dev…
S. carpocapsae	Skin-Penetrating	Infective, free-living larvae penetrate a host insect and enters the hemocoel; larvae release symbiotic bacteria from their intestines, which infects insect hemolymph and kills the host; larvae feed on host tissue after death and mature through four stages of growth and reproduce; infective larvae are released into the environment
A. cantonensis	Vector Transmitted	Adult worms reside in the pulmonary arteries and right ventricle; females lay eggs that hatch to L1s in the pulmonary arteries; L1s migrate to the pharynx, are swallowed, and passed in the feces; L1s in environment penetrate or are ingested by a gastropod; L1s undergo two molts to become infective L3s; infected gastropod is ingested by the definitive host; L3s migrate to the brain where they deve…
B. malayi	Vector Transmitted	Adults live in the lymphatic vasculature; females lay microfilariae which migrate to the peripheral blood; competent mosquitoes take a blood meal and ingest microfilariae; larvae migrate in the mosquito and develop to infective L3; infected mosquitos introduce L3s onto the skin during blood meal; L3s penetrate the bite site and migrate to the lymphatics
B. pahangi	Vector Transmitted	Adults live in the lymphatic vasculature; females lay microfilariae which migrate to the peripheral blood; competent mosquitoes take a blood meal and ingest microfilariae; larvae migrate in the mosquito and develop to infective L3; infected mosquitos introduce L3s onto the skin during blood meal; L3s penetrate the bite site and migrate to the lymphatics
B. timori	Vector Transmitted	Adults live in the lymphatic vasculature; females lay microfilariae which migrate to the peripheral blood; competent mosquitoes take a blood meal and ingest microfilariae; larvae migrate in the mosquito and develop to infective L3; infected mosquitos introduce L3s onto the skin during blood meal; L3s penetrate the bite site and migrate to the lymphatics
D. immitis	Vector Transmitted	Adults live in the pulmonary arteries and right ventricle; females lay microfilariae which migrate to the peripheral blood; competent mosquitoes take a blood meal and ingest microfilariae; larvae migrate in the mosquito and develop to infective L3; infected mosquitos introduce L3s onto the skin during blood meal; L3s penetrate the bite site and migrate to the blood
L. loa	Vector Transmitted	Adults reside in subcutaneous tissue; females lay microfilaria which migrate to the peripheral blood; competent flies take a blood meal and ingest microfilaria; larvae migrate in the fly and develop to infective L3s; infected flies introduce L3s during a blood meal; L3s migrate in subcutaneous tissue and develop to adults
L. sigmodontis	Vector Transmitted	Adults reside in the the pleural cavity; females lay microfilaria which migrate to the peripheral blood; competent mites take a blood meal and ingest microfilariae; larvae migrate in the mite and develop to infective L3s; infected mites introduce L3s during a blood meal; L3s migrate to the pleural cavity
O. ochengi	Vector Transmitted	Adult female worms form nodules in the subcutaneous tissue; females lay microfilariae which migrate to the dermis; competent black flies ingest microfilariae while feeding; larvae migraet in the black fly and develop to infective L3s; infective black flies introduce L3s during a blood meal; larvae migrate to the subcutaneous tissue
O. volvulus	Vector Transmitted	Adult female worms form nodules in the subcutaneous tissue; females lay microfilariae which migrate to the dermis; competent black flies ingest microfilariae while feeding; larvae migraet in the black fly and develop to infective L3s; infective black flies introduce L3s during a blood meal; larvae migrate to the subcutaneous tissue
T. callipaeda	Vector Transmitted	Adults reside in the eye; females lay L1s in a shelled membrane; L1s are ingested in tears by face flies; L1s hatch, migrate, and develop to infective L3s; L3s are deposited into tears during face fly feeding
W. bancrofti	Vector Transmitted	Adults live in the lymphatic vasculature; females lay microfilariae which migrate to the peripheral blood; competent mosquitoes take a blood meal and ingest microfilariae; larvae migrate in the mosquito and develop to infective L3; infected mosquitos introduce L3s onto the skin during blood meal; L3s penetrate the bite site and migrate to the lymphatics
