## Supplementary material for "Genetic and functional diversification of chemosensory pathway receptors in mosquito-borne filarial nematodes": S3 Data

#NEXUS
[ID: 1528711023]
begin taxa;
	dimensions ntax=111;
	taxlabels
		acani-ANCCAN_02734
		nbras-NBR_0000794101-mRNA-1
		hcont-maker-scaffold2011-snap-gene-0.13-mRNA-1
		namer-NECAME_12297
		dvivi-DICVIV_11379
		acant-ACAC_0001357401-mRNA-1
		celeg-C23H5.7
		celeg-Y76B12C.1a
		celeg-Y76B12C.1b
		hcont-maker-C443755-snap-gene-0.3-mRNA-1
		acani-ANCCAN_09713
		namer-NECAME_04205
		acani-ANCCAN_11069
		nbras-NBR_0001220701-mRNA-1
		hcont-maker-scaffold8488-snap-gene-0.9-mRNA-1
		dvivi-DICVIV_08585
		asuum-GS_09383
		tcani-Tcan_05596.1
		bmala-Bm7148
		btimo-BTMF_0001514201-mRNA-1
		wbanc-maker-PairedContig_1909-snap-gene-0.8-mRNA-1
		lloa-EFO25311.2
		dimmi-nDi.2.2.2.t00805
		ovolv-OVOC4549
		bpaha-BPAG_0000031301-mRNA-1
		tcall-TCLT_0000636101-mRNA-1
		ooche-nOo.2.0.1.t03059-RA
		lsigm-nLs.2.1.2.t09650-RA
		acant-ACAC_0000944401-mRNA-1
		ppaci-PPA00235
		asuum-GS_00623
		tcani-Tcan_11879.1
		acani-ANCCAN_10180
		hcont-snap-scaffold3251-abinit-gene-0.7-mRNA-1
		acant-ACAC_0001074401-mRNA-1
		namer-NECAME_02513
		celeg-ZC84.2
		sratt-SRAE_2000234000
		bmala-Bm7343
		bpaha-BPAG_0000825201-mRNA-1
		dimmi-nDi.2.2.2.t00427
		ooche-nOo.2.0.1.t03037-RA
		ovolv-OVOC8171
		lsigm-nLs.2.1.2.t05218-RA
		lloa-EFO25532.1
		dmedi-DME_0000924701-mRNA-1
		asuum-GS_13536
		smuri-SMUV_0000244901-mRNA-1
		predi-Pan_g8683.t1
		predi-Pan_g8683.t2
		predi-Pan_g5990.t1
		mhapl-MhA1_Contig121.frz3.fgene4
		tcani-Tcan_16897.1
		ppaci-PPA02388
		rculi-nRc.2.0.1.t13555-RA
		tspir-T01_14544.1
		tmuri-TMUE_s0016002800
		mhapl-MhA1_Contig373.frz3.gene12
		ooche-nOo.2.0.1.t03101-RA
		asuum-GS_12913
		tcani-Tcan_02829.1
		dmedi-DME_0000695001-mRNA-1
		tcall-TCLT_0000130001-mRNA-1
		celeg-F14H8.6b
		rculi-nRc.2.0.1.t44358-RA
		smuri-SMUV_0000864501-mRNA-1
		sratt-SRAE_2000002000
		rkr30-RSKR_0000908600.1
		rkr30-RSKR_0000832700.1
		smuri-SMUV_0000892201-mRNA-1
		rkr30-RSKR_0001107200.1
		sratt-SRAE_2000426100
		dmedi-DME_0000201501-mRNA-1
		predi-Pan_g127.t1
		hcont-maker-scaffold6844-snap-gene-0.23-mRNA-1
		acani-ANCCAN_16273
		acant-ACAC_0000409701-mRNA-1
		dvivi-DICVIV_00854
		celeg-F36F2.5
		asuum-GS_03142
		bmala-Bm3873
		tcall-TCLT_0000735001-mRNA-1
		lloa-EFO24950.2
		ooche-nOo.2.0.1.t06866-RA
		ovolv-OVOC293
		dmedi-DME_0000895401-mRNA-1
		lsigm-nLs.2.1.2.t07738-RA
		dimmi-nDi.2.2.2.t02693
		smuri-SMUV_0001082601-mRNA-1
		tcani-Tcan_08951.1
		ppaci-PPA07436
		sratt-SRAE_1000291000
		predi-Pan_g15758.t1
		predi-Pan_g15758.t2
		mhapl-MhA1_Contig1644.frz3.gene5
		rkr30-RSKR_0000128900.1
		rkr30-RSKR_0000484800.1
		rkr30-RSKR_0000486900.1
		rculi-nRc.2.0.1.t37642-RA
		tspir-T01_1815.1
		namer-NECAME_17259
		tspir-T01_12022.1
		tmuri-TMUE_s0189000600
		acani-ANCCAN_05104
		namer-NECAME_06212
		nbras-NBR_0000697701-mRNA-1
		hcont-maker-scaffold15345-snap-gene-0.9-mRNA-1
		dvivi-DICVIV_00977
		hcont-maker-scaffold3195-snap-gene-0.28-mRNA-1
		acant-ACAC_0000361301-mRNA-1
		celeg-F38E11.12
		;
end;
begin trees;
	translate
		1	acani-ANCCAN_02734,
		2	nbras-NBR_0000794101-mRNA-1,
		3	hcont-maker-scaffold2011-snap-gene-0.13-mRNA-1,
		4	namer-NECAME_12297,
		5	dvivi-DICVIV_11379,
		6	acant-ACAC_0001357401-mRNA-1,
		7	celeg-C23H5.7,
		8	celeg-Y76B12C.1a,
		9	celeg-Y76B12C.1b,
		10	hcont-maker-C443755-snap-gene-0.3-mRNA-1,
		11	acani-ANCCAN_09713,
		12	namer-NECAME_04205,
		13	acani-ANCCAN_11069,
		14	nbras-NBR_0001220701-mRNA-1,
		15	hcont-maker-scaffold8488-snap-gene-0.9-mRNA-1,
		16	dvivi-DICVIV_08585,
		17	asuum-GS_09383,
		18	tcani-Tcan_05596.1,
		19	bmala-Bm7148,
		20	btimo-BTMF_0001514201-mRNA-1,
		21	wbanc-maker-PairedContig_1909-snap-gene-0.8-mRNA-1,
		22	lloa-EFO25311.2,
		23	dimmi-nDi.2.2.2.t00805,
		24	ovolv-OVOC4549,
		25	bpaha-BPAG_0000031301-mRNA-1,
		26	tcall-TCLT_0000636101-mRNA-1,
		27	ooche-nOo.2.0.1.t03059-RA,
		28	lsigm-nLs.2.1.2.t09650-RA,
		29	acant-ACAC_0000944401-mRNA-1,
		30	ppaci-PPA00235,
		31	asuum-GS_00623,
		32	tcani-Tcan_11879.1,
		33	acani-ANCCAN_10180,
		34	hcont-snap-scaffold3251-abinit-gene-0.7-mRNA-1,
		35	acant-ACAC_0001074401-mRNA-1,
		36	namer-NECAME_02513,
		37	celeg-ZC84.2,
		38	sratt-SRAE_2000234000,
		39	bmala-Bm7343,
		40	bpaha-BPAG_0000825201-mRNA-1,
		41	dimmi-nDi.2.2.2.t00427,
		42	ooche-nOo.2.0.1.t03037-RA,
		43	ovolv-OVOC8171,
		44	lsigm-nLs.2.1.2.t05218-RA,
		45	lloa-EFO25532.1,
		46	dmedi-DME_0000924701-mRNA-1,
		47	asuum-GS_13536,
		48	smuri-SMUV_0000244901-mRNA-1,
		49	predi-Pan_g8683.t1,
		50	predi-Pan_g8683.t2,
		51	predi-Pan_g5990.t1,
		52	mhapl-MhA1_Contig121.frz3.fgene4,
		53	tcani-Tcan_16897.1,
		54	ppaci-PPA02388,
		55	rculi-nRc.2.0.1.t13555-RA,
		56	tspir-T01_14544.1,
		57	tmuri-TMUE_s0016002800,
		58	mhapl-MhA1_Contig373.frz3.gene12,
		59	ooche-nOo.2.0.1.t03101-RA,
		60	asuum-GS_12913,
		61	tcani-Tcan_02829.1,
		62	dmedi-DME_0000695001-mRNA-1,
		63	tcall-TCLT_0000130001-mRNA-1,
		64	celeg-F14H8.6b,
		65	rculi-nRc.2.0.1.t44358-RA,
		66	smuri-SMUV_0000864501-mRNA-1,
		67	sratt-SRAE_2000002000,
		68	rkr30-RSKR_0000908600.1,
		69	rkr30-RSKR_0000832700.1,
		70	smuri-SMUV_0000892201-mRNA-1,
		71	rkr30-RSKR_0001107200.1,
		72	sratt-SRAE_2000426100,
		73	dmedi-DME_0000201501-mRNA-1,
		74	predi-Pan_g127.t1,
		75	hcont-maker-scaffold6844-snap-gene-0.23-mRNA-1,
		76	acani-ANCCAN_16273,
		77	acant-ACAC_0000409701-mRNA-1,
		78	dvivi-DICVIV_00854,
		79	celeg-F36F2.5,
		80	asuum-GS_03142,
		81	bmala-Bm3873,
		82	tcall-TCLT_0000735001-mRNA-1,
		83	lloa-EFO24950.2,
		84	ooche-nOo.2.0.1.t06866-RA,
		85	ovolv-OVOC293,
		86	dmedi-DME_0000895401-mRNA-1,
		87	lsigm-nLs.2.1.2.t07738-RA,
		88	dimmi-nDi.2.2.2.t02693,
		89	smuri-SMUV_0001082601-mRNA-1,
		90	tcani-Tcan_08951.1,
		91	ppaci-PPA07436,
		92	sratt-SRAE_1000291000,
		93	predi-Pan_g15758.t1,
		94	predi-Pan_g15758.t2,
		95	mhapl-MhA1_Contig1644.frz3.gene5,
		96	rkr30-RSKR_0000128900.1,
		97	rkr30-RSKR_0000484800.1,
		98	rkr30-RSKR_0000486900.1,
		99	rculi-nRc.2.0.1.t37642-RA,
		100	tspir-T01_1815.1,
		101	namer-NECAME_17259,
		102	tspir-T01_12022.1,
		103	tmuri-TMUE_s0189000600,
		104	acani-ANCCAN_05104,
		105	namer-NECAME_06212,
		106	nbras-NBR_0000697701-mRNA-1,
		107	hcont-maker-scaffold15345-snap-gene-0.9-mRNA-1,
		108	dvivi-DICVIV_00977,
		109	hcont-maker-scaffold3195-snap-gene-0.28-mRNA-1,
		110	acant-ACAC_0000361301-mRNA-1,
		111	celeg-F38E11.12
		;
[Note: This tree contains information on the topology,
branch lengths (if present), and the probability
of the partition indicated by the branch.]
tree con_all_compat = (1:3.831560e-02,4:9.723952e-02,((2:5.193671e-02,(3:1.401346e-02,10:1.552620e-02)1.000:1.624559e-01)0.964:4.122678e-02,((5:1.062362e-01,6:7.590600e-02)0.604:7.654765e-02,((7:3.821383e-01,(8:1.042386e-02,9:8.831172e-03)1.000:1.918699e-01)0.987:2.055634e-01,(((((((((((((11:7.479358e-03,13:7.779459e-03)0.860:3.860838e-02,(14:5.358127e-02,(15:1.058171e-01,(16:4.322976e-02,29:1.46…
[Note: This tree contains information only on the topology
and branch lengths (median of the posterior probability density).]
tree con_all_compat = (1:3.831560e-02,4:9.723952e-02,((2:5.193671e-02,(3:1.401346e-02,10:1.552620e-02):1.624559e-01):4.122678e-02,((5:1.062362e-01,6:7.590600e-02):7.654765e-02,((7:3.821383e-01,(8:1.042386e-02,9:8.831172e-03):1.918699e-01):2.055634e-01,(((((((((((((11:7.479358e-03,13:7.779459e-03):3.860838e-02,(14:5.358127e-02,(15:1.058171e-01,(16:4.322976e-02,29:1.468879e-01):2.457184e-02):4.0502…
end;
