## Supplementary material for "Genetic and functional diversification of chemosensory pathway receptors in mosquito-borne filarial nematodes": S3 File

### Sheet: Sheet1
Copy this file to your individual computer. DO NOT EDIT THIS FILE ON BOX.
Give each video a score from 0-5, where 0 is most coiling and 5 is least coiling.
These rankings should be strictly observational. That is, don't attempt to make your own movement/coiling metric and using it to quantify.
Take as much time as you need. I recommend loading and watching the videos in ImageJ.
Feel free to sort the filenames and scores as is convenient.
When you are finished, please notify Nic.
Filename	Score
ICCNZY
YJLHVQ
SQTDTO
DEKRVT
ZXSERT
FPTLBL
DRZLKR
ZKNKEQ
GWKNSC
NXQQKH
VOVWYQ
BSMCHU
JEMXHI
KGDTDL
XJOYNP
XTXCBP
RCBPQY
DXEQNV
VVRIHA
EZCJYS
GVNPLG
LNXQEN
ZFKISO
FXHYFA
